# Start from Scratch: Precisely Identify Massive Active Enhancers by Sequencing

**DOI:** 10.1101/604686

**Authors:** Xiusheng Zhu, Lei Huang, Qing Li, Yubo Zhang

## Abstract

Enhancer loci identified by ChIP-Seq or other experimental methods occupy hundreds of base pairs on the genome. It is the paradox comparing with the motif analysis, which usually contains only a few or tens nucleotides, achieved by bioinformatics analysis. To address this issue, we develop an experimental method, termed as massive active enhancer sequencing (MAE-Seq), to designate active enhancer sequences from arbitrary sources of 25bp random DNA libraries. These sequences are constructed in a mini-promoter vector with fluorescent reporter. After transfection, positive cells are sorted out and for sequencing. With the results, we successfully identify hundreds known accurate active enhancer sequences as expected. Besides that, large amounts of unmarked regulatory elements (UREs) without epigenetic features are also been spotted. In conclusion, MAE-Seq would be useful to refine enhancer sequences and precisely annotate the genome in eukaryotes.
