## Supplemental table 4 for "Start from Scratch: Precisely Identify Massive Active Enhancers by Sequencing"

### Sheet: sheet1
MAE-seq			H3K27ac
Chr	Start	End	Chr	Start	End	Peak name
chr1	1280333	1280358	chr1	1280016	1280698	Peak_34928
chr1	1810385	1810410	chr1	1810330	1810665	Peak_47826
chr1	8761694	8761719	chr1	8760442	8762589	Peak_9162
chr1	25031265	25031290	chr1	25030979	25031914	Peak_13330
chr1	151139204	151139229	chr1	151137299	151139307	Peak_6034
chr1	155900549	155900574	chr1	155900200	155900570	Peak_35332
chr1	173793169	173793194	chr1	173792703	173793609	Peak_4936
chr1	201690933	201690958	chr1	201690505	201691163	Peak_25097
chr1	206629657	206629682	chr1	206628489	206629658	Peak_32353
chr1	235110899	235110924	chr1	235109208	235111990	Peak_13953
chr10	13391234	13391259	chr10	13388475	13391305	Peak_1473
chr10	36626131	36626156	chr10	36626053	36626263	Peak_47227
chr10	74084910	74084935	chr10	74084696	74085616	Peak_38646
chr10	76582150	76582175	chr10	76581762	76585885	Peak_421
chr10	114902120	114902145	chr10	114902109	114902763	Peak_32316
chr10	123357289	123357314	chr10	123355442	123358593	Peak_1841
chr10	124768313	124768338	chr10	124767427	124768414	Peak_4865
chr10	131403985	131404010	chr10	131403641	131404834	Peak_7818
chr11	9483064	9483089	chr11	9482555	9483751	Peak_1932
chr11	18548634	18548659	chr11	18547658	18549210	Peak_6064
chr11	57102984	57103009	chr11	57102579	57103235	Peak_14603
chr11	63381295	63381320	chr11	63381130	63381571	Peak_29404
chr11	67349996	67350021	chr11	67349962	67350252	Peak_66292
chr11	86453333	86453358	chr11	86453093	86453390	Peak_60641
chr11	86667311	86667336	chr11	86666699	86667446	Peak_10129
chr11	112756606	112756631	chr11	112756385	112756720	Peak_28932
chr11	132431271	132431296	chr11	132431073	132431283	Peak_36204
chr12	4647938	4647963	chr12	4647337	4648771	Peak_1826
chr12	12510530	12510555	chr12	12509954	12510789	Peak_5408
chr12	24225515	24225540	chr12	24225409	24225619	Peak_62561
chr12	48743884	48743909	chr12	48743849	48744660	Peak_12458
chr12	50651522	50651547	chr12	50651546	50652374	Peak_20047
chr12	53442315	53442340	chr12	53441266	53444486	Peak_7584
chr12	53970266	53970291	chr12	53969984	53970374	Peak_34288
chr12	54372658	54372683	chr12	54371324	54374241	Peak_4816
chr12	80082668	80082693	chr12	80082649	80086006	Peak_442
chr12	107714936	107714961	chr12	107714242	107715184	Peak_21593
chr12	116695260	116695285	chr12	116695065	116695516	Peak_38653
chr12	122017598	122017623	chr12	122017047	122017795	Peak_23115
chr13	20766781	20766806	chr13	20766500	20767026	Peak_22203
chr13	30484373	30484398	chr13	30484027	30484391	Peak_40820
chr13	41560439	41560464	chr13	41560200	41560968	Peak_20246
chr13	50655159	50655184	chr13	50654187	50656225	Peak_543
chr13	52423205	52423230	chr13	52423206	52423678	Peak_44934
chr13	67804746	67804771	chr13	67804745	67805452	Peak_10910
chr13	76056691	76056716	chr13	76056382	76056959	Peak_11279
chr13	104664212	104664237	chr13	104664055	104664615	Peak_27608
chr14	37131413	37131438	chr14	37130997	37132404	Peak_8760
chr14	59297029	59297054	chr14	59296021	59297602	Peak_8956
chr14	61126031	61126056	chr14	61124539	61127034	Peak_6078
chr14	105993451	105993476	chr14	105993154	105994860	Peak_10707
chr15	40380804	40380829	chr15	40380291	40382313	Peak_8014
chr15	45737684	45737709	chr15	45737594	45737930	Peak_30731
chr15	67393774	67393799	chr15	67393671	67394024	Peak_31415
chr15	69109278	69109303	chr15	69109070	69114523	Peak_634
chr15	70877661	70877686	chr15	70877009	70877880	Peak_9404
chr15	85924311	85924336	chr15	85923830	85924757	Peak_6745
chr15	86007220	86007245	chr15	86006870	86007257	Peak_47850
chr15	90449860	90449885	chr15	90449718	90449953	Peak_52681
chr15	93427699	93427724	chr15	93425927	93428772	Peak_267
chr16	4993734	4993759	chr16	4992871	4993863	Peak_13620
chr16	30568873	30568898	chr16	30568733	30570525	Peak_1192
chr16	31008796	31008821	chr16	31008798	31009038	Peak_28695
chr16	47007384	47007409	chr16	47006400	47008486	Peak_4136
chr16	67217798	67217823	chr16	67217519	67218525	Peak_5843
chr16	77370416	77370441	chr16	77370346	77370667	Peak_43491
chr16	81040321	81040346	chr16	81039760	81041280	Peak_1489
chr17	866225	866250	chr17	866234	866537	Peak_43005
chr17	3749091	3749116	chr17	3748467	3749620	Peak_4255
chr17	12921557	12921582	chr17	12921522	12922076	Peak_11828
chr17	14226869	14226894	chr17	14226861	14227204	Peak_29500
chr17	19219598	19219623	chr17	19219382	19219779	Peak_47355
chr17	35278701	35278726	chr17	35278335	35279143	Peak_14114
chr17	40693438	40693463	chr17	40693440	40693760	Peak_23871
chr17	42958114	42958139	chr17	42958009	42958287	Peak_59643
chr17	44344358	44344383	chr17	44343674	44345051	Peak_3970
chr17	46137766	46137791	chr17	46137764	46138035	Peak_40475
chr17	46659200	46659225	chr17	46657239	46669149	Peak_969
chr17	46683747	46683772	chr17	46676825	46684065	Peak_2563
chr17	55546732	55546757	chr17	55546406	55546808	Peak_68993
chr17	59563869	59563894	chr17	59562986	59564297	Peak_8143
chr17	64186722	64186747	chr17	64186619	64188295	Peak_6497
chr17	73994369	73994394	chr17	73994349	73994585	Peak_36674
chr17	74731081	74731106	chr17	74731015	74731587	Peak_26745
chr17	77786975	77787000	chr17	77785917	77787028	Peak_13251
chr17	79521438	79521463	chr17	79518385	79521709	Peak_5161
chr18	389886	389911	chr18	389684	389963	Peak_41080
chr18	9719543	9719568	chr18	9719472	9720161	Peak_20346
chr18	43780065	43780090	chr18	43779722	43780146	Peak_21951
chr18	48155443	48155468	chr18	48154351	48156774	Peak_2599
chr18	77155865	77155890	chr18	77155870	77156372	Peak_15495
chr19	2150838	2150863	chr19	2149889	2151631	Peak_5633
chr19	3977450	3977475	chr19	3977232	3978171	Peak_19293
chr19	6743791	6743816	chr19	6743755	6745110	Peak_8101
chr19	10397797	10397822	chr19	10397306	10398102	Peak_17340
chr19	12848830	12848855	chr19	12847950	12848858	Peak_2092
chr19	17067889	17067914	chr19	17067808	17068812	Peak_33304
chr19	30266524	30266549	chr19	30266379	30266809	Peak_39916
chr19	41283360	41283385	chr19	41282628	41285467	Peak_899
chr19	44161494	44161519	chr19	44161446	44161962	Peak_31069
chr19	46387271	46387296	chr19	46387032	46387800	Peak_25330
chr19	47729117	47729142	chr19	47728698	47729337	Peak_12401
chr19	52707424	52707449	chr19	52707346	52707678	Peak_63306
chr19	55996213	55996238	chr19	55996206	55997127	Peak_15916
chr19	58011460	58011485	chr19	58011255	58011625	Peak_11053
chr2	28613775	28613800	chr2	28612930	28616812	Peak_1528
chr2	33172955	33172980	chr2	33171501	33173224	Peak_2447
chr2	47261827	47261852	chr2	47260747	47262211	Peak_19722
chr2	62423789	62423814	chr2	62423198	62424096	Peak_3358
chr2	65890125	65890150	chr2	65889029	65890407	Peak_13508
chr2	110863097	110863122	chr2	110862798	110863249	Peak_43643
chr2	128172535	128172560	chr2	128172515	128172725	Peak_62450
chr2	145695958	145695983	chr2	145695552	145696076	Peak_34995
chr2	148602876	148602901	chr2	148601175	148602899	Peak_1594
chr2	153192807	153192832	chr2	153191634	153193050	Peak_7955
chr2	161127301	161127326	chr2	161125969	161127346	Peak_11135
chr2	171786530	171786555	chr2	171785622	171787025	Peak_4349
chr2	175045431	175045456	chr2	175045125	175045443	Peak_35725
chr2	176993821	176993846	chr2	176993141	176996439	Peak_1099
chr2	177020120	177020145	chr2	177020108	177020430	Peak_20786
chr2	219536964	219536989	chr2	219536769	219537265	Peak_13206
chr2	220598627	220598652	chr2	220598111	220598666	Peak_53188
chr2	223726815	223726840	chr2	223725608	223727616	Peak_1359
chr2	242577481	242577506	chr2	242575228	242577701	Peak_1041
chr20	61492135	61492160	chr20	61492055	61493038	Peak_9759
chr20	62710631	62710656	chr20	62710354	62711293	Peak_12619
chr21	38742928	38742953	chr21	38742184	38743810	Peak_9529
chr21	45342082	45342107	chr21	45342062	45342697	Peak_60835
chr22	19465945	19465970	chr22	19465814	19467911	Peak_1394
chr22	24086267	24086292	chr22	24086151	24086365	Peak_28566
chr22	28196673	28196698	chr22	28196363	28196885	Peak_22734
chr22	28839392	28839417	chr22	28837847	28839799	Peak_8684
chr22	40574738	40574763	chr22	40574028	40575855	Peak_12718
chr22	46971970	46971995	chr22	46971918	46972894	Peak_9802
chr3	5164068	5164093	chr3	5164024	5164744	Peak_18093
chr3	14165404	14165429	chr3	14165278	14166287	Peak_6982
chr3	30936171	30936196	chr3	30936034	30936244	Peak_67673
chr3	50274845	50274870	chr3	50273667	50276045	Peak_9627
chr3	50297855	50297880	chr3	50296883	50298454	Peak_6914
chr3	50364948	50364973	chr3	50364837	50365668	Peak_15609
chr3	52490581	52490606	chr3	52489657	52490900	Peak_10720
chr3	55522908	55522933	chr3	55519301	55523076	Peak_1801
chr3	94013270	94013295	chr3	94012936	94013642	Peak_12895
chr3	119395872	119395897	chr3	119395885	119396842	Peak_6349
chr3	132757484	132757509	chr3	132757326	132757629	Peak_43055
chr3	140671777	140671802	chr3	140671583	140671838	Peak_48945
chr3	168961980	168962005	chr3	168961377	168962659	Peak_16423
chr3	181431166	181431191	chr3	181429644	181431275	Peak_3740
chr3	184398527	184398552	chr3	184397910	184399075	Peak_14305
chr3	195624298	195624323	chr3	195624031	195624309	Peak_30223
chr4	56413466	56413491	chr4	56412807	56413892	Peak_4508
chr4	88135129	88135154	chr4	88134905	88135166	Peak_43771
chr4	166248934	166248959	chr4	166248770	166250115	Peak_7209
chr4	174443612	174443637	chr4	174443469	174444066	Peak_14367
chr5	55420047	55420072	chr5	55419807	55420154	Peak_54338
chr5	70752603	70752628	chr5	70751376	70752631	Peak_4609
chr5	73981724	73981749	chr5	73980988	73981734	Peak_9093
chr5	74349684	74349709	chr5	74348108	74349962	Peak_19232
chr5	106892732	106892757	chr5	106892676	106892900	Peak_69122
chr5	125851720	125851745	chr5	125850254	125852570	Peak_14469
chr5	130501033	130501058	chr5	130499783	130501179	Peak_519
chr5	131629826	131629851	chr5	131628545	131630071	Peak_1080
chr5	135369519	135369544	chr5	135369341	135369612	Peak_47555
chr5	149866427	149866452	chr5	149864905	149866806	Peak_4013
chr5	153521422	153521447	chr5	153521396	153522275	Peak_28420
chr6	109777395	109777420	chr6	109777163	109777638	Peak_21006
chr6	127664657	127664682	chr6	127664044	127665245	Peak_6541
chr6	131949058	131949083	chr6	131948634	131949336	Peak_6656
chr6	143266209	143266234	chr6	143264896	143269037	Peak_1468
chr6	170123399	170123424	chr6	170122788	170124076	Peak_3021
chr7	8301752	8301777	chr7	8300796	8302280	Peak_13516
chr7	27214788	27214813	chr7	27198695	27216346	Peak_26
chr7	33534830	33534855	chr7	33534665	33535094	Peak_43870
chr7	48018816	48018841	chr7	48018164	48019472	Peak_4478
chr7	70160197	70160222	chr7	70158318	70161504	Peak_2082
chr7	72992684	72992709	chr7	72991793	72992990	Peak_5372
chr7	101460120	101460145	chr7	101460124	101460891	Peak_11692
chr7	120452830	120452855	chr7	120452594	120454506	Peak_20035
chr7	148823852	148823877	chr7	148823457	148824663	Peak_4505
chr7	150066478	150066503	chr7	150064983	150067062	Peak_3115
chr7	150844529	150844554	chr7	150844380	150844650	Peak_56856
chr8	37550583	37550608	chr8	37548473	37561037	Peak_62
chr8	38855126	38855151	chr8	38854376	38855181	Peak_2970
chr8	70090368	70090393	chr8	70090278	70090849	Peak_36095
chr8	77912244	77912269	chr8	77911323	77913333	Peak_3816
chr8	81399669	81399694	chr8	81398381	81400217	Peak_621
chr8	81490922	81490947	chr8	81489780	81491836	Peak_7708
chr9	15306414	15306439	chr9	15306253	15307304	Peak_14337
chr9	35489715	35489740	chr9	35489276	35490981	Peak_11848
chr9	71597364	71597389	chr9	71596509	71597386	Peak_15572
chr9	97460408	97460433	chr9	97460257	97460729	Peak_60962
chr9	118917608	118917633	chr9	118917410	118918521	Peak_16228
chr9	139744105	139744130	chr9	139742142	139744123	Peak_3391
chrX	9983308	9983333	chrX	9983194	9983540	Peak_19112
chrX	20285243	20285268	chrX	20285254	20285685	Peak_17450
chrX	44733914	44733939	chrX	44732331	44733968	Peak_531
chrX	129536052	129536077	chrX	129535473	129536611	Peak_16887
chrX	152836720	152836745	chrX	152836648	152836858	Peak_68191
chrX	153603485	153603510	chrX	153603121	153603650	Peak_12893
