## Supplemental table 5 for "Start from Scratch: Precisely Identify Massive Active Enhancers by Sequencing"

### Sheet: Sheet1
MAE-seq			DNase-seq
Chr	Start	End	Chr	Start	End	Peak name
chr1	1280333	1280358	chr1	1279954	1280532	chr1.131
chr1	3692833	3692858	chr1	3692503	3692930	chr1.541
chr1	3827708	3827733	chr1	3827218	3827963	chr1.552
chr1	6265073	6265098	chr1	6264854	6265676	chr1.645
chr1	8761694	8761719	chr1	8761485	8761873	chr1.859
chr1	25031265	25031290	chr1	25031260	25031407	chr1.2132
chr1	27931048	27931073	chr1	27929428	27931098	chr1.2394
chr1	33358201	33358226	chr1	33358025	33360184	chr1.3733
chr1	33609043	33609068	chr1	33609011	33609377	chr1.3793
chr1	64245482	64245507	chr1	64244850	64245575	chr1.6171
chr1	65463370	65463395	chr1	65463318	65463530	chr1.6355
chr1	90446373	90446398	chr1	90446072	90446535	chr1.7359
chr1	93202154	93202179	chr1	93201991	93202282	chr1.7466
chr1	93324526	93324551	chr1	93324313	93325150	chr1.7475
chr1	110171253	110171278	chr1	110171007	110171326	chr1.7961
chr1	113361735	113361760	chr1	113361715	113362249	chr1.8180
chr1	151139204	151139229	chr1	151137469	151139316	chr1.8804
chr1	156164394	156164419	chr1	156163355	156164496	chr1.9275
chr1	156817460	156817485	chr1	156817385	156817683	chr1.9410
chr1	173793169	173793194	chr1	173793090	173794494	chr1.10220
chr1	178971725	178971750	chr1	178971594	178972332	chr1.10378
chr1	201690933	201690958	chr1	201690065	201691160	chr1.11145
chr1	236723785	236723810	chr1	236723731	236723874	chr1.13614
chr10	1757993	1758018	chr10	1757913	1758379	chr10.81
chr10	7354690	7354715	chr10	7354178	7354714	chr10.269
chr10	25013808	25013833	chr10	25011503	25014099	chr10.834
chr10	26624655	26624680	chr10	26623972	26624672	chr10.857
chr10	50824746	50824771	chr10	50824745	50824824	chr10.1368
chr10	74500397	74500422	chr10	74500392	74500648	chr10.2044
chr10	78933520	78933545	chr10	78933433	78934076	chr10.2253
chr10	90695358	90695383	chr10	90695039	90695515	chr10.2636
chr10	95767004	95767029	chr10	95766889	95767262	chr10.2846
chr10	97026568	97026593	chr10	97026434	97026823	chr10.2891
chr10	115185656	115185681	chr10	115185366	115185686	chr10.4303
chr10	121249099	121249124	chr10	121249001	121249814	chr10.4731
chr10	123357289	123357314	chr10	123356405	123358631	chr10.4893
chr10	124768313	124768338	chr10	124767137	124769503	chr10.5037
chr10	126970720	126970745	chr10	126970632	126970864	chr10.5333
chr11	369974	369999	chr11	368254	370462	chr11.23
chr11	2173621	2173646	chr11	2172584	2173678	chr11.357
chr11	9483064	9483089	chr11	9481869	9483178	chr11.654
chr11	18548634	18548659	chr11	18547826	18548919	chr11.1035
chr11	44330112	44330137	chr11	44330004	44332274	chr11.1510
chr11	46868130	46868155	chr11	46867093	46868273	chr11.1680
chr11	57102984	57103009	chr11	57102711	57103896	chr11.1784
chr11	57267462	57267487	chr11	57266879	57267836	chr11.1800
chr11	57417483	57417508	chr11	57417374	57417534	chr11.1813
chr11	63381295	63381320	chr11	63381045	63382174	chr11.2087
chr11	67888207	67888232	chr11	67888038	67889545	chr11.2557
chr11	68565641	68565666	chr11	68565602	68566146	chr11.2611
chr11	69616419	69616444	chr11	69616253	69616709	chr11.2695
chr11	73472714	73472739	chr11	73471115	73472764	chr11.2878
chr11	74852003	74852028	chr11	74851530	74852012	chr11.2921
chr11	86667311	86667336	chr11	86665628	86667750	chr11.3214
chr11	102366330	102366355	chr11	102366130	102366745	chr11.3484
chr11	114151604	114151629	chr11	114151176	114151892	chr11.3826
chr11	114219046	114219071	chr11	114219002	114219240	chr11.3829
chr12	4647938	4647963	chr12	4647288	4648368	chr12.271
chr12	12510530	12510555	chr12	12509707	12510770	chr12.577
chr12	31272731	31272756	chr12	31272736	31273028	chr12.986
chr12	52976879	52976904	chr12	52976676	52977200	chr12.1604
chr12	56324791	56324816	chr12	56324553	56324935	chr12.1852
chr12	57671011	57671036	chr12	57670822	57671086	chr12.1957
chr12	97542774	97542799	chr12	97542744	97543137	chr12.2785
chr12	107714936	107714961	chr12	107714912	107715486	chr12.3038
chr12	116695260	116695285	chr12	116695035	116695391	chr12.3485
chr12	133192201	133192226	chr12	133191369	133192443	chr12.4460
chr13	29379553	29379578	chr13	29379403	29379692	chr13.283
chr13	62365042	62365067	chr13	62364944	62365232	chr13.1074
chr13	66933583	66933608	chr13	66933511	66933848	chr13.2105
chr13	67804746	67804771	chr13	67802678	67806067	chr13.2435
chr13	68598032	68598057	chr13	68597760	68598824	chr13.2645
chr13	76056691	76056716	chr13	76054693	76057015	chr13.3324
chr14	21101268	21101293	chr14	21100205	21101714	chr14.31
chr14	37131413	37131438	chr14	37130511	37131952	chr14.561
chr14	48418360	48418385	chr14	48418219	48418551	chr14.688
chr14	57475390	57475415	chr14	57475382	57475582	chr14.976
chr14	58705699	58705724	chr14	58705520	58705967	chr14.1004
chr14	61126031	61126056	chr14	61125688	61126341	chr14.1107
chr14	67893696	67893721	chr14	67893670	67894328	chr14.1297
chr14	105993451	105993476	chr14	105992011	105995341	chr14.2955
chr15	55582698	55582723	chr15	55582245	55583091	chr15.663
chr15	70877661	70877686	chr15	70877214	70878210	chr15.1269
chr15	75018007	75018032	chr15	75017736	75019092	chr15.1518
chr15	85924311	85924336	chr15	85923390	85924714	chr15.2288
chr15	86775392	86775417	chr15	86775328	86775872	chr15.2329
chr16	1021500	1021525	chr16	1019971	1021615	chr16.187
chr16	11038255	11038280	chr16	11038058	11038759	chr16.896
chr16	25078811	25078836	chr16	25077879	25079002	chr16.1319
chr16	30568873	30568898	chr16	30568737	30570285	chr16.1674
chr16	31008796	31008821	chr16	31008213	31009836	chr16.1780
chr16	47007384	47007409	chr16	47006391	47008044	chr16.1902
chr16	49773547	49773572	chr16	49773234	49773664	chr16.1994
chr16	54537140	54537165	chr16	54537098	54537194	chr16.2164
chr16	67217798	67217823	chr16	67217223	67218724	chr16.2483
chr16	78512335	78512360	chr16	78512348	78512653	chr16.2986
chr16	81040321	81040346	chr16	81040008	81041338	chr16.3052
chr16	86247926	86247951	chr16	86247774	86247936	chr16.3353
chr16	86385372	86385397	chr16	86385301	86385722	chr16.3369
chr16	87855490	87855515	chr16	87855275	87855536	chr16.3507
chr17	3749091	3749116	chr17	3748672	3749997	chr17.341
chr17	12921557	12921582	chr17	12920754	12921850	chr17.856
chr17	30580038	30580063	chr17	30580036	30580443	chr17.1628
chr17	35278701	35278726	chr17	35278636	35279018	chr17.1770
chr17	38108788	38108813	chr17	38108804	38109923	chr17.1912
chr17	38257269	38257294	chr17	38256671	38257286	chr17.1925
chr17	42853418	42853443	chr17	42851918	42853718	chr17.2334
chr17	44344358	44344383	chr17	44343726	44344965	chr17.2469
chr17	47294605	47294630	chr17	47294482	47294676	chr17.2799
chr17	59563869	59563894	chr17	59563019	59564820	chr17.3398
chr17	72196132	72196157	chr17	72195607	72196331	chr17.4031
chr17	72856078	72856103	chr17	72855368	72856425	chr17.4113
chr17	72919370	72919395	chr17	72918947	72920848	chr17.4130
chr17	77786975	77787000	chr17	77783403	77787909	chr17.4817
chr17	77892041	77892066	chr17	77891968	77892129	chr17.4838
chr18	2337596	2337621	chr18	2337602	2337930	chr18.39
chr18	21756766	21756791	chr18	21756635	21757181	chr18.499
chr18	28125916	28125941	chr18	28125936	28125990	chr18.712
chr18	32557087	32557112	chr18	32556435	32558601	chr18.1177
chr18	33093770	33093795	chr18	33093472	33094010	chr18.1244
chr18	48155443	48155468	chr18	48155453	48155936	chr18.2105
chr18	77155865	77155890	chr18	77155616	77156725	chr18.2474
chr19	1789773	1789798	chr19	1789395	1790200	chr19.365
chr19	3643665	3643690	chr19	3642771	3644030	chr19.646
chr19	10025769	10025794	chr19	10024069	10025822	chr19.1312
chr19	10397797	10397822	chr19	10397490	10397980	chr19.1351
chr19	30266524	30266549	chr19	30265702	30266921	chr19.2422
chr19	38746402	38746427	chr19	38746069	38747453	chr19.2880
chr19	41283360	41283385	chr19	41283161	41284966	chr19.3115
chr19	47729117	47729142	chr19	47729026	47729967	chr19.3778
chr19	51497736	51497761	chr19	51497439	51497741	chr19.4267
chr19	55996213	55996238	chr19	55995851	55997582	chr19.4575
chr19	58011460	58011485	chr19	58010967	58011989	chr19.4670
chr2	946810	946835	chr2	945294	947150	chr2.29
chr2	28613775	28613800	chr2	28612978	28613959	chr2.812
chr2	33172955	33172980	chr2	33171276	33173196	chr2.940
chr2	47261827	47261852	chr2	47261270	47261879	chr2.1342
chr2	62423789	62423814	chr2	62422674	62424031	chr2.1616
chr2	65890125	65890150	chr2	65889170	65890362	chr2.1724
chr2	76296553	76296578	chr2	76296559	76296610	chr2.2143
chr2	121071069	121071094	chr2	121070433	121071495	chr2.3232
chr2	148602876	148602901	chr2	148601329	148603126	chr2.3841
chr2	153192807	153192832	chr2	153191317	153193676	chr2.3930
chr2	171786530	171786555	chr2	171785144	171786541	chr2.4300
chr2	176670432	176670457	chr2	176670127	176670897	chr2.4488
chr2	176993821	176993846	chr2	176993554	176995812	chr2.4507
chr2	206767387	206767412	chr2	206767158	206767477	chr2.5218
chr2	219536964	219536989	chr2	219536129	219537362	chr2.5542
chr2	219741797	219741822	chr2	219741250	219741853	chr2.5558
chr2	223726815	223726840	chr2	223725313	223727156	chr2.5743
chr2	242577481	242577506	chr2	242575707	242577603	chr2.6416
chr20	6193579	6193604	chr20	6193570	6193872	chr20.341
chr20	30250218	30250243	chr20	30250009	30250250	chr20.846
chr20	47252214	47252239	chr20	47252225	47252875	chr20.1647
chr20	61732639	61732664	chr20	61732629	61732834	chr20.2344
chr20	62108724	62108749	chr20	62108686	62109101	chr20.2415
chr20	62694453	62694478	chr20	62694017	62695310	chr20.2528
chr20	62710631	62710656	chr20	62710507	62712246	chr20.2533
chr21	32961637	32961662	chr21	32961522	32961769	chr21.347
chr21	45132730	45132755	chr21	45132139	45132822	chr21.1244
chr21	47878790	47878815	chr21	47877905	47879364	chr21.1942
chr22	20137992	20138017	chr22	20138011	20138669	chr22.563
chr22	26773677	26773702	chr22	26773312	26774033	chr22.1644
chr22	28196673	28196698	chr22	28196391	28198819	chr22.1854
chr22	28403583	28403608	chr22	28403600	28403760	chr22.1884
chr22	28839392	28839417	chr22	28837793	28839892	chr22.1905
chr22	31952968	31952993	chr22	31952663	31952980	chr22.2380
chr22	37395609	37395634	chr22	37395591	37395870	chr22.2944
chr22	38693975	38694000	chr22	38693168	38695502	chr22.3484
chr22	39988765	39988790	chr22	39988741	39988916	chr22.3869
chr22	45740529	45740554	chr22	45740184	45740611	chr22.4533
chr22	46971970	46971995	chr22	46971843	46973691	chr22.4661
chr3	5164068	5164093	chr3	5163661	5164870	chr3.59
chr3	13590854	13590879	chr3	13590268	13590879	chr3.374
chr3	30936171	30936196	chr3	30935958	30936716	chr3.789
chr3	50297855	50297880	chr3	50297205	50298868	chr3.1516
chr3	50311774	50311799	chr3	50311584	50312387	chr3.1520
chr3	52490581	52490606	chr3	52488896	52491088	chr3.1696
chr3	55522908	55522933	chr3	55521923	55523033	chr3.1856
chr3	65910567	65910592	chr3	65910504	65910892	chr3.2215
chr3	115884115	115884140	chr3	115883980	115884308	chr3.3132
chr3	118220152	118220177	chr3	118219933	118220212	chr3.3169
chr3	119395872	119395897	chr3	119395640	119396674	chr3.3199
chr3	124211651	124211676	chr3	124211605	124212042	chr3.3351
chr3	131101242	131101267	chr3	131099884	131101342	chr3.3725
chr3	132757484	132757509	chr3	132756811	132758043	chr3.3758
chr3	168961980	168962005	chr3	168961766	168962318	chr3.4628
chr4	25032550	25032575	chr4	25032067	25033263	chr4.1334
chr4	25443324	25443349	chr4	25443167	25443513	chr4.1343
chr4	47928616	47928641	chr4	47928623	47929049	chr4.1563
chr4	56413466	56413491	chr4	56411798	56413784	chr4.1688
chr4	141445226	141445251	chr4	141444844	141445945	chr4.3355
chr4	166248934	166248959	chr4	166247981	166249184	chr4.3870
chr4	174443612	174443637	chr4	174443254	174444106	chr4.4028
chr5	180760	180785	chr5	180462	180793	chr5.12
chr5	16465782	16465807	chr5	16465579	16466546	chr5.389
chr5	55420047	55420072	chr5	55419558	55420072	chr5.885
chr5	74349684	74349709	chr5	74348295	74349958	chr5.1340
chr5	130501033	130501058	chr5	130500067	130501289	chr5.2515
chr5	131629826	131629851	chr5	131628769	131630752	chr5.2550
chr5	149541863	149541888	chr5	149540687	149542057	chr5.3331
chr5	149866427	149866452	chr5	149864881	149866756	chr5.3371
chr5	153521422	153521447	chr5	153521139	153521998	chr5.3479
chr5	176258104	176258129	chr5	176258089	176258446	chr5.4720
chr5	176304274	176304299	chr5	176303137	176304450	chr5.4743
chr6	1702449	1702474	chr6	1702127	1702732	chr6.92
chr6	3427575	3427600	chr6	3427595	3427894	chr6.210
chr6	27242853	27242878	chr6	27242744	27243216	chr6.960
chr6	44141007	44141032	chr6	44140342	44141048	chr6.2034
chr6	44661567	44661592	chr6	44661549	44661622	chr6.2075
chr6	108434692	108434717	chr6	108434642	108435479	chr6.3097
chr6	109777395	109777420	chr6	109776416	109777641	chr6.3157
chr6	112409117	112409142	chr6	112407923	112409196	chr6.3299
chr6	126143124	126143149	chr6	126142979	126143290	chr6.3744
chr6	127664657	127664682	chr6	127664053	127664990	chr6.3796
chr6	131949058	131949083	chr6	131948860	131949813	chr6.3929
chr6	135143948	135143973	chr6	135143953	135144525	chr6.4077
chr6	143266209	143266234	chr6	143265361	143268959	chr6.4428
chr6	166169235	166169260	chr6	166169209	166169501	chr6.5522
chr6	166744523	166744548	chr6	166744059	166744545	chr6.5575
chr6	170123399	170123424	chr6	170122708	170125719	chr6.5942
chr6	170155541	170155566	chr6	170155347	170155614	chr6.5945
chr7	1265017	1265042	chr7	1265037	1265550	chr7.119
chr7	1398039	1398064	chr7	1397919	1398916	chr7.149
chr7	5490825	5490850	chr7	5490186	5490883	chr7.488
chr7	8301752	8301777	chr7	8300920	8302340	chr7.614
chr7	21300769	21300794	chr7	21300537	21300919	chr7.815
chr7	27214788	27214813	chr7	27214755	27215721	chr7.1080
chr7	37027061	37027086	chr7	37026207	37027206	chr7.1488
chr7	48018816	48018841	chr7	48018662	48019499	chr7.1850
chr7	48075625	48075650	chr7	48074702	48075660	chr7.1853
chr7	70160197	70160222	chr7	70158301	70160716	chr7.2206
chr7	72992684	72992709	chr7	72992566	72993563	chr7.2257
chr7	73400157	73400182	chr7	73400055	73400280	chr7.2303
chr7	73441506	73441531	chr7	73440923	73441683	chr7.2306
chr7	97501986	97502011	chr7	97501021	97502095	chr7.2894
chr7	100450789	100450814	chr7	100449517	100451024	chr7.3099
chr7	101460120	101460145	chr7	101458029	101460281	chr7.3185
chr7	148823852	148823877	chr7	148822598	148824448	chr7.4757
chr7	150066478	150066503	chr7	150065011	150067019	chr7.5009
chr7	150686044	150686069	chr7	150685405	150686371	chr7.5110
chr7	150844529	150844554	chr7	150843977	150844531	chr7.5196
chr7	155137889	155137914	chr7	155137084	155138346	chr7.5798
chr7	155215162	155215187	chr7	155214727	155215261	chr7.5842
chr7	158460886	158460911	chr7	158460876	158461001	chr7.6506
chr8	2192107	2192132	chr8	2191945	2192213	chr8.47
chr8	3504193	3504218	chr8	3504161	3504416	chr8.62
chr8	8915759	8915784	chr8	8915343	8915946	chr8.140
chr8	61523843	61523868	chr8	61523609	61523892	chr8.1346
chr8	77912244	77912269	chr8	77912024	77913274	chr8.1771
chr8	81399669	81399694	chr8	81397499	81399973	chr8.1839
chr8	81490922	81490947	chr8	81490126	81491288	chr8.1842
chr8	144490332	144490357	chr8	144489710	144490853	chr8.3265
chr9	3028792	3028817	chr9	3028557	3028932	chr9.55
chr9	15306414	15306439	chr9	15306054	15306602	chr9.214
chr9	34612897	34612922	chr9	34612753	34613314	chr9.683
chr9	35489715	35489740	chr9	35489387	35490379	chr9.726
chr9	82359305	82359330	chr9	82359240	82359726	chr9.1611
chr9	97460408	97460433	chr9	97460315	97460691	chr9.2228
chr9	116382741	116382766	chr9	116382605	116383306	chr9.2767
chr9	130705970	130705995	chr9	130705923	130706427	chr9.3354
chr9	131684170	131684195	chr9	131684165	131685142	chr9.3436
chr9	139048534	139048559	chr9	139048387	139048639	chr9.4131
chr9	139744105	139744130	chr9	139741728	139744483	chr9.4286
chrX	3734521	3734546	chrX	3734036	3734732	chrX.156
chrX	9983308	9983333	chrX	9982850	9983755	chrX.205
chrX	20285243	20285268	chrX	20283290	20285683	chrX.488
chrX	44733914	44733939	chrX	44733808	44734126	chrX.961
chrX	54069298	54069323	chrX	54068963	54069568	chrX.1297
chrX	100024218	100024243	chrX	100023617	100024259	chrX.2002
chrX	129536052	129536077	chrX	129535317	129536828	chrX.3248
