## Supplemental table 6 for "Start from Scratch: Precisely Identify Massive Active Enhancers by Sequencing"

### Sheet: validation
No.	Chr	Start	End	Strand	Peak Score	Focus Ratio/Region Size	Annotation	Detailed Annotation	Distance to TSS	Nearest PromoterID	Entrez ID	Nearest Unigene	Nearest Refseq	Nearest Ensembl	Gene Name	Gene Alias	Gene Description	Gene Type
1	chr6	46288284	46288309	+	1	NA	intron (NR_125838, intron 2 of 3)	intron (NR_125838, intron 2 of 3)	5332	NM_005822	10231	Hs.440168	NM_005822	ENSG00000172348	RCAN2	CSP2|DSCR1L1|MCIP2|RCN2|ZAKI-4|ZAKI4	regulator of calcineurin 2	protein-coding
2	chr12	1935079	1935104	+	1	NA	intron (NM_001039029, intron 1 of 4)	intron (NM_001039029, intron 1 of 4)	5659	NM_001163926	654429	Hs.585579	NM_001039029	ENSG00000166159	LRTM2	-	leucine rich repeats and transmembrane domains 2	protein-coding
3	chr14	23048480	23048505	+	1	NA	intron (NM_001344, intron 1 of 2)	L1MC|LINE|L1	9650	NM_001344	1603	Hs.82890	NM_001344	ENSG00000129562	DAD1	OST2	defender against cell death 1	protein-coding
4	chr5	72881524	72881549	+	1	NA	Intergenic	L2a|LINE|L2	19971	NM_001284430	84135	Hs.406703	NM_032175	ENSG00000164338	UTP15	NET21	UTP15, small subunit processome component	protein-coding
5	chr6	122825868	122825893	+	1	NA	intron (NM_001270393, intron 3 of 7)	intron (NM_001270393, intron 3 of 7)	32819	NM_001270393	5570	Hs.741340	NM_032471	ENSG00000135549	PKIB	PRKACN2	cAMP-dependent protein kinase inhibitor beta	protein-coding
6	chr1	106619765	106619790	+	1	NA	Intergenic	Intergenic	-48903	NR_146609	105378884	Hs.568533	NR_146609		LINC01677	-	long intergenic non-protein coding RNA 1677	ncRNA
7	chr10	5478647	5478672	+	1	NA	intron (NM_001047160, intron 3 of 11)	Tigger12c|DNA|TcMar-Tigger	-9854	NM_005863	10276	Hs.25155	NM_005863	ENSG00000173848	NET1	ARHGEF8|NET1A	neuroepithelial cell transforming 1	protein-coding
8	chr14	94843275	94843300	+	1	NA	3' UTR (NM_001127704, exon 7 of 7)	3' UTR (NM_001127704, exon 7 of 7)	-10249	NR_110563	390502	Hs.525557	NM_006220	ENSG00000258597	SERPINA2	ARGS|ATR|PIL|SERPINA2P|psiATR	serpin family A member 2 (gene/pseudogene)	protein-coding
9	chr19	50652872	50652897	+	1	NA	Intergenic	Intergenic	-9308	NR_024243	100170227	Hs.717309	NR_024243		SNAR-D	-	small ILF3/NF90-associated RNA D	snRNA
10	chr1	169438604	169438629	+	1	NA	intron (NM_006996, intron 3 of 5)	intron (NM_006996, intron 3 of 5)	-8710	NM_001300968	57821	Hs.567557	NM_021179	ENSG00000117477	CCDC181	C1orf114	coiled-coil domain containing 181	protein-coding
